# The road to sorghum domestication: evidence from nucleotide diversity and gene expression patterns

**DOI:** 10.1101/2020.11.17.386268

**Authors:** Concetta Burgarella, Angélique Berger, Sylvain Glémin, Jacques David, Nancy Terrier, Monique Deu, David Pot

## Abstract

Native African cereals (sorghum, millets) ensure food security to millions of low-income people from low fertility and drought-prone regions of Africa and Asia. In spite of their agronomic importance, the genetic bases of their phenotype and adaptations are still not well understood. Here we focus on *Sorghum bicolor*, which is the fifth cereal worldwide for grain production and constitutes the staple food for around 500 million people. We leverage transcriptomic resources to address the adaptive consequences of the domestication process. Gene expression and nucleotide variability were analyzed in 11 domesticated and 9 wild accessions. We documented a downregulation of expression and a reduction of diversity both in nucleotide polymorphism (30%) and gene expression levels (18%) in domesticated sorghum. These findings at the genome-wide level support the occurrence of a genetic bottleneck in the domestication history of sorghum, although several genes showed also patterns consistent with the action of selection. Nine hundred and forty-nine genes were significantly differentially expressed between wild and domesticated gene pools. Their functional annotation points to metabolic pathways most likely contributing to the sorghum domestication syndrome, such as photosynthesis and auxin metabolism. Coexpression network analyses revealed 21 clusters of genes sharing similar expression patterns. Four clusters (totalizing 2449 genes) were significantly enriched in differentially expressed genes between the wild and domesticated pools and two were also enriched in domestication and improvement genes previously identified in sorghum. These findings reinforce the evidence that domestication and improvement do not only affect the behaviors of a few genes but led to a large rewiring of the transcriptome during the domestication event and the improvement process. Overall, these analyses pave the way towards the identification of key domestication genes valuable for genetic resources characterization and breeding purposes.
