## Supplementary material for "The road to sorghum domestication: evidence from nucleotide diversity and gene expression patterns": Legend of Supplementary Table S12

Legend for Table S3. Annotation, expression and nucleotide statistics for genes differentially expressed between domesticated and wild sorghum at 0.01 FDR
Lines: each line corresponds to a gene
Columns:
1	Gene-ID-V3.1	Gene model in the Sorghum bicolor genome version 3.1
2	chr	chromosome where the gene is located, according to Sorghum genome version 3.1
3	start	gene start position, according to Sorghum genome version 3.1
4	end	gene end position, according to Sorghum genome version 3.1
5	Sbicv3_1_Protein	gene annotation associated to the 3.1 version of the Sorghum genome
6	v1.4	gene model in the Sorghum bicolor genome version 1.4
7	V2.1	gene model in the Sorghum bicolor genome version 2.1
8	logFC	log2 of Fold Change, calculated by edgeR
9	logCPM	log2 of Count Per Million, calculated by edgeR
10	PValue	p-value of exact tests for difference in fold change between wild and crop groups
11	FDR	value of the false discovery rate associated to the p-value of the exact test for differential expression between wild and crop compartments, calculated by edgeR
12	CV.CULT	coefficient of variation of normalized read counts per gene for the crop pool
13	CV.WILD	coefficient of variation of normalized read counts per gene for the wild pool
14	BiAllelic_SNP.CULT	number of biallelic polymorphic sites in the crop compartment, calculated by dNdSpiNpiS
15	Sorghum_bicolor_nb_sequence.CULT	number of effective samples (not missing) in the crop compartment, calculated by dNdSpiNpiS
16	Sorghum_bicolor_nb_complete_site.CULT	number of sites used for statistic estimation (after filtering) in the crop compartment, calculated by dNdSpiNpiS
17	Sorghum_bicolor_piN.CULT	non-synonymous nucleotide diversity (pi) for the crop compartment, calculated by dNdSpiNpiS
18	Sorghum_bicolor_piS.CULT	synonymous nucleotide diversity (pi) for the crop compartment, calculated by dNdSpiNpiS
19	Sorghum_bicolor_Fit.CULT	fixation index for the crop compartment, calculated by dNdSpiNpiS
20	Sorghum_bicolor_WeirCockerham84_Fit.CULT	Weir & Cockerham (1984) fixation index for the crop compartment, calculated by dNdSpiNpiS
21	BiAllelic_SNP.WILD	number of biallelic polymorphic sites in the wild compartment, calculated by dNdSpiNpiS
22	Sorghum_bicolor_nb_sequence.WILD	number of effective samples (not missing) in the wild compartment, calculated by dNdSpiNpiS
23	Sorghum_bicolor_nb_complete_site.WILD	number of sites used for statistic estimation (after filtering) in the crop compartment, calculated by dNdSpiNpiS
24	Sorghum_bicolor_piN.WILD	non-synonymous nucleotide diversity (pi) for the wild compartment calculated by dNdSpiNpiS
25	Sorghum_bicolor_piS.WILD	synonymous nucleotide diversity (pi) for the wild compartment calculated by dNdSpiNpiS
26	Sorghum_bicolor_Fit.WILD	fixation index for the wild compartment, calculated by dNdSpiNpiS
27	Sorghum_bicolor_WeirCockerham84_Fit.WILD	Weir & Cockerham (1984) fixation index for the wild compartment, calculated by dNdSpiNpiS
28	n.sites.x	length of the sequence in crop pool (lenght of the sequence in the fasta file). Same value than n.sites.y for the wild pool. Calculated by popgenome (readData() function).
29	n.gaps	number of sites with gaps across the joint crop and wild pools. Calculated by popgenome (readData() function).
30	n.unknowns	number of missing nucleotides (present in the original input files) across the joint crop and wild pools. Calculated by popgenome (readData() function).
31	n.valid.sites	number of valid sites across the joint crop and wild pools. Calculated by popgenome (readData() function).
32	n.polyallelic.sites	number of sites with more than two variants across the joint crop and wild pools. Calculated by popgenome (readData() function).
33	trans.transv.ratio	transition/transversion ratio of biallelic sites across the joint crop and wild pools. Calculated by popgenome (readData() function).
34	sites_cult	number of segregating sites in the crop compartment used for neutrality tests. Calculated by popgenome (neutrality.stats() function).
35	sites_wild	number of segregating sites in the wild compartment used for neutrality tests. Calculated by popgenome (neutrality.stats() function).
36	Tajima.D_cult	Tajimas's D statistic (1989) in the crop compartment. Calculated by popgenome (neutrality.stats() function).
37	Tajima.D_wild	Tajimas's D statistic (1989) in the wild compartment. Calculated by popgenome (neutrality.stats() function).
38	cult.wild_fst	crop-wild pairwise Fixation Index (nucleotide) (Hudson et al 1992). Calculated by popgenome with FST.stats() function.
39	n.sites.y	length of the sequence in wild pool (lenght of the sequence in the fasta file). Same value than n.sites.x for the crop pool. Calculated by popgenome (readData() function).
40	nuc.div.cult	nucleotide diversity (average pairwise nucleotide differences) within the crop pool (Hudson et al 1992, Wakeley et al 1996). Calculated by popgenome with FST.stats() function.
41	nuc.div.wild	nucleotide diversity (average pairwise nucleotide differences) within the wild pool (Hudson et al 1992, Wakeley et al 1996). Calculated by popgenome with FST.stats() function.
42	ratio.piS.crop.wild	crop-wild ratio of synonymous polymophism (Sorghum_bicolor_piS.CULT/Sorghum_bicolor_piS.WILD)
43	ratio.piN.crop.wild	crop-wild ratio of non-synonymous polymophism (Sorghum_bicolor_piN.CULT/Sorghum_bicolor_piN.WILD)
44	ratio.nuc.div.crop.wild	crop-wild ratio of polymophism (nuc.div.cult/nuc.div.wild)
References
Tajima, F.(1989) Statistical Method for Testing the Neutral Mutation Hypothesis by DNA Polymorphism. Genetics, 123(3): 585-595.
Fay, J.C. and C.-I. Wu (2000). Hitchhiking under positive Darwinian selection. Genetics 155(3),1405-1413
Zeng, K., Y.-X. Fu, S. Shi, and C.-I. Wu (2006). Statistical tests for detecting positive selection by utilizing high-frequency variants. Genetics 174, 1431-1439
Hudson, R. R., M. Slatkin, and W.P. Maddison (1992). Estimating of levels of gene flow from DNA sequence data. Gentics 13(2),583-589
Nei, M. (1987). Molecular Evolutionary Genetics. Columbia Univ. Press, New York.
Wakeley, J. (1996).The Variance of Pairwise Nucleotide Differences in Two Populations with Migration. THEORETICAL POPULATION BIOLOGY. 49, 39-57.
McDonald, J. H.; Kreitman, M. (1991). Adaptive protein evolution at the Adh locus in Drosophila. Nature 351 (6328): 652-654
